# Why the adventitious roots of poplar are so colorful: RNAseq and metabolomic analysis reveal flavonols, flavones, and anthocyanins accumulation in canker pathogens-induced adventitious roots in poplar

**DOI:** 10.1101/2024.03.09.584208

**Authors:** Li Min, Fu Yuchen, Li Jinxin, Shen Wanna, Wang Li, Li Zheng, Zhang Shiqi, Liu Huixiang, Su Xiaohua, Zhao Jiaping

## Abstract

Recently, we observed a novel allometry on poplar stems, with copious colorful adventitious roots (ARs) induced by fungal canker pathogens. Here, we reveal chemical, physiological, and molecular mechanisms of AR coloration in a poplar-pathogen (*Valsa sordida*/*Botrosphaeria dothidea*) interaction system using our phloem girdling-inoculation system. Light-induced coloration in ARs: red/rosy under sunlight and milky white under shading. Chemical and metabolomic analyses indicated that numerous (93 in all 110) and high relative intensities/contents of flavonoids metabolites (mainly including flavonols, flavones, and anthocyanins class) accumulate in red ARs, some flavones and anthocyanins metabolites all contribute to the color of poplar ARs, and cyanidin-3-O-glucoside is the most abundant colorant. Integrated analysis of metabolomic and transcriptomic analysis suggested that sunlight exposure redirected metabolomic flux from the flavonoid biosynthesis pathway to the flavonols and flavones branch pathways, induced by the upregulation of FLS (flavonol synthase/flavanone 3-hydroxylase) and other structural genes. The anthocyanins metabolomic analysis and the downregulation of the ANS (anthocyanin synthase) gene illustrated a retard of metabolomic flux from leucoanthocyanidins to anthocyanidins; meanwhile, metabolomic results and the upregulation of gene BZ1 (Bronze 1, anthocyanin 3-O-glucosyltransferase) illustrated that sunlight triggered a rapid biosynthesis of anthocyanin metabolites in poplar ARs, which based on the substrate level of anthocyanidins. Transcriptomic and RT-qPCR analyses showed that transcriptional factor MYB113, HY5 (ELONGATED HYPOCOTYL5), and COP1 (Ring-finger protein CONSTITUTIVE PHOTOMORPHOGENIC1) genes positively regulate the expression of the flavonoid/anthocyanin biosynthesis structural genes (such as genes encoding BZ1, FLS, LAR, etc.) in both sunlight-exposed red ARs and white ARs after light exposure, suggesting sunlight induces anthocyanins biosynthesis through the interaction between “MBW” complex and COP1-HY5 module. Moreover, results also showed that 1 SPL gene (squamosa promoter-binding-like protein gene, target of miR156), one component of miR156-SPL module, downregulated in sunlight-exposed poplar ARs, implying the biosynthesis flavonoid/anthocyanin be regulated at the posttranscriptional level. Additionally, this study provides a potential AR experimental system for research on flavonoid/anthocyanin biosynthesis in tree species.
