## Supplementary file 2 for "Why the adventitious roots of poplar are so colorful: RNAseq and metabolomic analysis reveal flavonols, flavones, and anthocyanins accumulation in canker pathogens-induced adventitious roots in poplar"

### Sheet: Information of All_compounds
Supplementary file 2.1. Original data of anthocyanins assay, including compounds informations, ion mode, Ionization model, RT, LLOQ, ULOQ,equations, annotation, and conyent of compounds.
Index	Compounds	Class	Q1 (Da)	Q3 (Da)	Molecular Weight	Ion mode	Ionization model	Formula	MWXS212233Db_R1(ug/g)	MWXS212233Db_R2(ug/g)	MWXS212233Db_R3(ug/g)	S-Vso1(ug/g)	S-Vso2(ug/g)	S-Vso3(ug/g)	Vso1(ug/g)	Vso2(ug/g)	Vso3(ug/g)	cpd_ID	CAS	kegg_map	RT	Equation	r	Weighting	LLOQ (ng/ml)	ULOQ(ng/ml)
Anthocyanidin_01	Cyanidin-3-(6-O-p-caffeoyl)-glucoside	Cyanidin	611.14	287.1	611.14008053	Positive	[M]+	C30H27O14+	0.0868	0.0784	0.0866	0.00761616162	N/A	N/A	0.193541877	0.0758208955	0.25069088	C16369	-	ko00942	11.57	y = 3.62073e4 x + 4600.17059	0.99612	1 / x	N/A	N/A
Anthocyanidin_04	Cyanidin-3,5-O-diglucoside	Cyanidin	611.2	287.1	611.16120990	Positive	[M]+	C27H31O16+	1.794	1.794	1.744	0.37979798	0.121521522	0.0902255639	3.69323915	2.88557214	3.3557047	C08639	20905-74-2	ko00942	5.47	y = 8.61288e4 x - 12945.10909	0.99897	1 / x	5	5000
Anthocyanidin_05	Cyanidin-3-O-(6-O-malonyl-beta-D-glucoside)	Cyanidin	535.1	287.1	535.10878040	Positive	[M]+	C24H23O14+	0.238	0.216	0.222	N/A	N/A	N/A	0.446014127	0.326368159	0.485590209	C12643	171828-62-9	ko00942	10.3	y = 1.42960e5 x + 26805.83556	0.99900	1 / x	2	5000
Anthocyanidin_06	Cyanidin-3-O-(6-O-p-coumaroyl)-glucoside	Cyanidin	595.15	287.1	595.14516591	Positive	[M]+	C30H27O13+	7.96	9.14	8.72	0.0418181818	0.0672672673	0.0504550851	23.4106963	7.08457711	12.7516779	C12095	-	ko00942	12.62	y = 3.62073e4 x + 4600.17059	0.99612	1 / x	N/A	N/A
Anthocyanidin_08	Cyanidin-3-O-arabinoside	Cyanidin	419.1	287.1	419.09782180	Positive	[M]+	C20H19O10+	0.0242	0.021	0.0212	N/A	N/A	N/A	0.0510595358	0.0272636816	0.0416502171	-	27214-72-8	-	7.93	y = 2.06939e5 x + 8.27387e4	0.99727	1 / x	2	5000
Anthocyanidin_100	Petunidin-3-O-sambubioside	Petunidin	611.15	317.1	611.16120990	Positive	[M]+	C27H31O16+	0.01204	0.01472	0.0133	N/A	N/A	N/A	0.0221997982	0.0117014925	0.0388866956	-	-	-	8.39	y = 3.62073e4 x + 4600.17059	0.99612	1 / x	N/A	N/A
Anthocyanidin_105	Procyanidin B1	Procyanidin	579.1	427.1	578.14242626	Positive	[M+H]+	C30H26O12	616	608	606	484.848485	624.624625	595.567867	554.994955	525.373134	653.375444	-	20315-25-7	-	3.87	y = 9097.67668 x + 1351.46847	0.99611	1 / x	2	5000
Anthocyanidin_106	Procyanidin B2	Procyanidin	579.1	427.1	578.14242626	Positive	[M+H]+	C30H26O12	71.6	67.2	74.6	36.3636364	62.2622623	65.0969529	59.1321897	55.5223881	67.3114884	C17639	29106-49-8	-	5.57	y = 7118.22554 x - 549.63337	0.99882	1 / x	5	5000
Anthocyanidin_107	Procyanidin B3	Procyanidin	579.1	427.1	578.14242626	Positive	[M+H]+	C30H26O12	1448	1424	1406	1258.58586	1535.53554	1408.78512	1192.73461	1223.8806	1523.88472	-	23567-23-9	-	3.47	y = 5461.82105 x + 755.95270	0.99416	1 / x	2	5000
Anthocyanidin_11	Cyanidin-3-O-glucoside	Cyanidin	449.1	287.1	449.10838648	Positive	[M]+	C21H21O11+	638	618	646	65.2525253	72.6726727	56.1931144	754.793138	698.507463	698.776155	C08604	47705-70-4	ko00942	7.49	y = 24886.49536 x + 3198.12621	0.99894	1 / x	5	5000
Anthocyanidin_12	Cyanidin-3-O-rutinoside	Cyanidin	595.17	287.1	595.16629528	Positive	[M]+	C27H31O15+	7.14	7.48	7.22	0.0181616162	0.0668668669	0.0441234666	17.8405651	7.960199	10.2842479	C08620	28338-59-2	ko00942	8.13	y = 3.62073e4 x + 4600.17059	0.99612	1 / x	N/A	N/A
Anthocyanidin_13	Cyanidin-3-O-rutinoside-5-O-glucoside	Cyanidin	757.22	287.1	757.21911869	Positive	[M]+	C33H41O20+	0.316	0.312	0.316	N/A	N/A	N/A	0.87790111	0.425870647	0.436241611	C12646	135558-26-8	ko00942	5.64	y = 3.62073e4 x + 4600.17059	0.99612	1 / x	N/A	N/A
Anthocyanidin_14	Cyanidin-3-O-sambubioside	Cyanidin	581.1	287.1	581.15064521	Positive	[M]+	C26H29O15+	N/A	N/A	N/A	0.064040404	0.0938938939	0.0763751484	N/A	N/A	N/A	C20490	63535-17-1	ko00942	7.61	y = 1.48961e5 x + 24858.87700	0.99784	1 / x	1	5000
Anthocyanidin_15	Cyanidin-3-O-sophoroside	Cyanidin	611.2	287.15	611.16120990	Positive	[M]+	C27H31O16+	0.512	0.446	0.388	0.0234343434	0.0151951952	0.0150969529	0.926337033	0.56119403	0.825108567	C16306	38820-68-7	ko00942	6.93	y = 1.20771e5 x + 17796.48031	0.99806	1 / x	1	5000
Anthocyanidin_16	Cyanidin-3-O-xyloside	Cyanidin	419.1	287.1	419.09782180	Positive	[M]+	C20H19O10+	0.284	0.28	0.27	N/A	N/A	N/A	0.682139253	0.419900498	0.402684564	-	29761-24-8	-	9.73	y = 1.42867e5 x + 3.86084e4	0.99884	1 / x	5	5000
Anthocyanidin_18	Delphinidin	Delphinidin	303.1	149	303.05047769	Positive	[M]+	C15H11O7+	0.0444	0.0334	0.0384	N/A	N/A	N/A	0.0419778002	0.0740298507	0.0805369128	C05908	13270-61-6	ko00941,ko00942,ko01110	5.1	y = 3.62073e4 x + 4600.17059	0.99612	1 / x	N/A	5000
Anthocyanidin_19	Delphinidin-3,5-O-diglucoside	Delphinidin	627	303.1	627.15612452	Positive	[M]+	C27H31O17+	0.0446	0.0468	0.0348	N/A	N/A	N/A	0.0908173562	0.102686567	0.132846427	C16312	17670-06-3	ko00942	4.47	y = 3.62073e4 x + 4600.17059	0.99612	1 / x	10	5000
Anthocyanidin_25	Delphinidin-3-O-arabinoside	Delphinidin	435.5	303.1	435.09273642	Positive	[M]+	C20H19O11+	0.0384	0.042	0.0338	0.021010101	0.0358358358	0.0259200633	0.0363269425	0.0390049751	0.0554678247	-	324533-67-7	-	6.92	y = 3.62073e4 x + 4600.17059	0.99612	1 / x	N/A	N/A
Anthocyanidin_26	Delphinidin-3-O-galactoside	Delphinidin	465.1	303.1	465.10330110	Positive	[M]+	C21H21O12+	N/A	N/A	N/A	N/A	N/A	N/A	N/A	N/A	0.771812081	-	197250-28-5	-	6.06	y = 1.32162e5 x - 5432.25388	0.99888	1 / x	5	5000
Anthocyanidin_27	Delphinidin-3-O-glucoside	Delphinidin	465.1	303.1	465.10330110	Positive	[M]+	C21H21O12+	42.8	43.4	42.4	0.446464646	0.760760761	0.714285714	56.5085772	59.1044776	74.4176865	C12138	50986-17-9	ko00942	6.49	y = 1.46578e5 x + 15286.28332	0.99868	1 / x	5	5000
Anthocyanidin_29	Delphinidin-3-O-rutinoside	Delphinidin	611.1	303.1	611.16120990	Positive	[M]+	C27H31O16+	15.28	14.88	14.86	0.0303030303	0.0442442442	0.035219628	30.0706357	16.159204	30.3987367	C16315	15674-58-5	ko00942	7.09	y = 8.13329e4 x - 17135.97679	0.99845	1 / x	5	5000
Anthocyanidin_30	Delphinidin-3-O-sambubioside	Delphinidin	597.1	303.1	597.14555983	Positive	[M]+	C26H29O16+	N/A	N/A	N/A	0.0129494949	0.00818818819	0.0122279383	N/A	N/A	N/A	C20491	178275-92-8	ko00942	6.39	y = 1.19717e5 x + 1072.93414	0.99865	1 / x	2	5000
Anthocyanidin_36	Dihydrokaempferol	flavonoid	289.2	243.1	288.06338810	Positive	[M+H]+	C15H12O6	0.772	0.762	0.694	0.876767677	0.416416416	0.421448358	0.72653885	0.999004975	0.515199368	C00974	480-20-6	ko00941,ko01100,ko01110	10.78	y = 14469.86897 x + 4.07541e4	0.99456	1 / x	50	5000
Anthocyanidin_37	Dihydromyricetin	flavonoid	321.1	139	320.05321734	Positive	[M+H]+	C15H12O8	30.8	30.6	30.4	26.0606061	14.5945946	25.5243372	29.2633703	32.4378109	42.6371891	C02906	27200-12-0	ko00941,ko01110	5.68	y = 2679.97734 x + 1010.99332	0.99582	1 / x	20	5000
Anthocyanidin_39	Naringenin	flavonoid	273	153.1	272.06847348	Positive	[M+H]+	C15H12O5	0.26	0.254	0.252	0.250505051	0.145745746	0.0801345469	0.320887992	0.352238806	0.161073826	C00509	480-41-2	ko00941,ko00943,ko01100,ko01110	13.07	y = 4.38422e4 x + 21202.58917	0.99900	1 / x	5	5000
Anthocyanidin_40	Naringenin-7-O-glucoside	flavonoid	435.1	273.1	434.12129689	Positive	[M+H]+	C21H22O10	5.4	4.64	5.48	7.37373737	7.76776777	4.03640681	4.92431887	3.1641791	2.7043032	C09099	529-55-5	ko00941	11.39	y = 6052.14483 x + 13442.20102	0.99931	1 / x	20	5000
Anthocyanidin_41	Quercetin-3-O-glucoside	flavonoid	465.1	303.1	464.09547607	Positive	[M+H]+	C21H20O12	67	58.8	46.2	20.4040404	34.8348348	32.8452711	70.6357215	55.721393	68.2984603	C05623	21637-25-2	ko00944,ko01100,ko01110	11.29	y = 6183.51163 x + 21920.53894	0.99850	1 / x	50	5000
Anthocyanidin_42	Rutin	flavonoid	611.2	303.1	610.15338487	Positive	[M+H]+	C27H30O16	0.596	0.588	0.702	0.144242424	0.264264264	0.245350218	1.37638749	1.06069652	0.975128306	C05625	153-18-4	ko00944,ko01100,ko01110	11.31	y = 3167.10737 x + 2768.42378	0.99817	1 / x	10	5000
Anthocyanidin_51	Malvidin-3-O-glucoside	Malvidin	493.1	331.1	493.13460123	Positive	[M]+	C23H25O12+	0.01736	0.0214	0.021	N/A	N/A	N/A	0.0256306761	0.0172338308	0.0375049349	C12140	18470-06-9	ko00942	9.41	y = 1.58471e5 x + 16897.27175	0.99867	1 / x	10	5000
Anthocyanidin_61	Pelargonidin-3-O-(6-O-malonyl-beta-D-glucoside)	Pelargonidin	519.06	271.1	519.11386578	Positive	[M]+	C24H23O13+	N/A	N/A	N/A	N/A	N/A	N/A	0.0203834511	0.0135721393	0.0254638768	C12642	165070-68-8	ko00942	11.08	y = 3.62073e4 x + 4600.17059	0.99612	1 / x	N/A	N/A
Anthocyanidin_68	Pelargonidin-3-O-glucoside	Pelargonidin	433.2	271.1	433.11347186	Positive	[M]+	C21H21O10+	9.68	10.4	10.08	0.513131313	0.712712713	0.601503759	14.9142281	12.3383085	15.7125938	C12137	47684-27-5	ko00942,ko01100,ko01110	8.44	y = 1.74307e5 x + 12033.58043	0.99738	1 / x	5	5000
Anthocyanidin_69	Pelargonidin-3-O-rutinoside	Pelargonidin	579.06	271.1	579.17138066	Positive	[M]+	C27H31O14+	1.934	1.852	1.52	N/A	N/A	N/A	5.16649849	2.16915423	3.02013423	C12644	-	ko00942	9.13	y = 3.62073e4 x + 4600.17059	0.99612	1 / x	N/A	N/A
Anthocyanidin_75	Peonidin	Peonidin	301.1	245.3	301.07121313	Positive	[M]+	C16H13O6+	0.038	0.0442	0.046	0.00505050505	0.022022022	0.149980214	0.0133198789	0.0224875622	0.0169166996	C08726	-	-	9.57	y = 3.62073e4 x + 4600.17059	0.99612	1 / x	N/A	5000
Anthocyanidin_78	Peonidin-3,5-O-diglucoside	Peonidin	625.2	301.1	625.17685996	Positive	[M]+	C28H33O16+	0.236	0.212	0.236	0.144242424	0.0284284284	0.0286901464	0.326942482	0.290547264	0.282273983	-	47851-83-2	-	6.77	y = 8.29445e4 x + 1920.97974	0.99640	1 / x	5	5000
Anthocyanidin_79	Peonidin-3-O-(6-O-malonyl-beta-D-glucoside)	Peonidin	549.5	301.1	549.12443047	Positive	[M]+	C25H25O14+	0.00618	0.00476	0.00474	N/A	N/A	N/A	0.00758829465	0.00555223881	0.0086656139	-	-	-	11.39	y = 3.62073e4 x + 4600.17059	0.99612	1 / x	N/A	N/A
Anthocyanidin_80	Peonidin-3-O-(6-O-p-coumaroyl)-glucoside	Peonidin	609.16	301.1	609.16081598	Positive	[M]+	C31H29O13+	0.0368	0.0358	0.0334	N/A	N/A	N/A	0.0972754793	0.0230845771	0.0706671931	-	-	-	12.63	y = 3.62073e4 x + 4600.17059	0.99612	1 / x	N/A	N/A
Anthocyanidin_81	Peonidin-3-O-5-O-(6-O-coumaroyl)-diglucoside	Peonidin	771.21	301.1	771.21363939	Positive	[M]+	C37H39O18+	N/A	N/A	N/A	N/A	0.00454454454	0.00379897111	N/A	N/A	N/A	-	-	-	12.54	y = 3.62073e4 x + 4600.17059	0.99612	1 / x	N/A	N/A
Anthocyanidin_86	Peonidin-3-O-glucoside	Peonidin	463.3	301.1	463.12403655	Positive	[M]+	C22H23O11+	3.84	3.7	3.78	0.305050505	0.292292292	0.261179264	7.76992936	4.73631841	6.79036715	C12141	68795-37-9	ko00942	9.05	y = 3.26812e5 x + 1.63886e5	0.99506	1 / x	2	5000
Anthocyanidin_88	Peonidin-3-O-rutinoside	Peonidin	609.5	301.1	609.18194534	Positive	[M]+	C28H33O15+	1.48	1.416	1.286	0.0113737374	0.0232232232	0.0137119114	4.54086781	1.43283582	1.72325306	-	-	-	9.61	y = 3.62073e4 x + 4600.17059	0.99612	1 / x	N/A	N/A
Anthocyanidin_90	Peonidin-3-O-sophoroside	Peonidin	625.1	301.1	625.17685996	Positive	[M]+	C28H33O16+	N/A	N/A	N/A	0.0109090909	0.0117517518	0.0141472101	N/A	N/A	N/A	-	-	-	8.8	y = 3.62073e4 x + 4600.17059	0.99612	1 / x	N/A	N/A
Anthocyanidin_93	Petunidin-3-O-(6-O-malonyl-beta-D-glucoside)	Petunidin	565.06	317.1	565.11934509	Positive	[M]+	C25H25O15+	0.458	0.504	0.546	0.154141414	0.143543544	0.183419074	0.682139253	0.581094527	0.844848006	-	-	-	11	y = 3.62073e4 x + 4600.17059	0.99612	1 / x	N/A	N/A
Anthocyanidin_97	Petunidin-3-O-galactoside	Petunidin	479.1	317.1	479.11895116	Positive	[M]+	C22H23O12+	2.5	2.5	2.62	0.0943434343	0.138338338	0.183023348	3.93541877	3.44278607	5.68495855	-	-	-	8.11	y = 3.62073e4 x + 4600.17059	0.99612	1 / x	N/A	N/A
Anthocyanidin_98	Petunidin-3-O-glucoside	Petunidin	479.1	317.1	479.11895116	Positive	[M]+	C22H23O12+	0.538	0.568	0.57	0.0197979798	0.0292292292	0.0385833004	0.863773966	0.696517413	1.07579945	C12139	6988-81-4	ko00942	8.13	y = 1.76301e5 x + 17143.60875	0.99872	1 / x	5	5000
Anthocyanidin_99	Petunidin-3-O-rutinoside	Petunidin	625.06	317.1	625.17685996	Positive	[M]+	C28H33O16+	0.252	0.258	0.27	N/A	N/A	N/A	0.573158426	0.298507463	0.629688117	-	39824-84-5	-	8.68	y = 3.62073e4 x + 4600.17059	0.99612	1 / x	N/A	N/A
Notation 1. The metabolites without LLOQ and ULOQ values are semi-quantified, according to the standard curve of delphinidin-3, 5-o-diglucoside.
Notation 2. The content of cyanidin-3-O-glucoside and proanthocyanidin B3 are beyond their Upper limit of quantity.

### Sheet: Ahthocyanins Content
Supplementary file 2.2. Contents of anthocyanidin metabolites.
Index	Index abbreviation	Compounds	Class	Vso1 (ng/g)	Vso2 (ng/g)	Vso3 (ng/g)	Mean of Vso (ng/g)	Stdev of Vso(ng/g)	S-Vso1 (ng/g)	S-Vso2 (ng/g)	S-Vso3 (ng/g)	Mean of S-Vso (ng/g)	Stdev of S-Vso(ng/g)	Pvalue	Fold_Change	Regulation (Vso vs. S-Vso)
Anthocyanidin_01	A01	Cyanidin-3-(6-O-p-caffeoyl)-glucoside	Cyanidin	193.542	75.8209	250.691	173.351	89.1663	7.61616	0	0	2.53872	4.39719	0.07972049959626935	68.2829	UP
Anthocyanidin_04	A04	Cyanidin-3,5-O-diglucoside	Cyanidin	3693.24	2885.57	3355.7	3311.51	405.644	379.798	121.522	90.2256	197.182	158.923	0.0022107345473585957	16.7942	UP
Anthocyanidin_05	A05	Cyanidin-3-O-(6-O-malonyl-beta-D-glucoside)	Cyanidin	446.014	326.368	485.59	419.324	82.8986	0	0	0	0	0	0.012778690347098587	inf	UP
Anthocyanidin_06	A06	Cyanidin-3-O-(6-O-p-coumaroyl)-glucoside	Cyanidin	23410.7	7084.58	12751.7	14415.7	8289.28	41.8182	67.2673	50.4551	53.1802	12.9415	0.09540815104682564	271.072	UP
Anthocyanidin_08	A08	Cyanidin-3-O-arabinoside	Cyanidin	51.0595	27.2637	41.6502	39.9911	11.9844	0	0	0	0	0	0.028654700522915213	inf	UP
Anthocyanidin_100	A100	Petunidin-3-O-sambubioside	Petunidin	22.1998	11.7015	38.8867	24.2627	13.7095	0	0	0	0	0	0.09197807960423496	inf	UP
Anthocyanidin_105	A105	Procyanidin B1	Procyanidin	554995	525373	653375	577915	67008.4	484848	624625	595568	568347	73756.9	0.8760618224274173	1.01683	insig
Anthocyanidin_106	A106	Procyanidin B2	Procyanidin	59132.2	55522.4	67311.5	60655.4	6040.34	36363.6	62262.3	65097	54574.3	15834.4	0.5849838300972645	1.11143	insig
Anthocyanidin_107	A107	Procyanidin B3	Procyanidin	1.19273e+06	1.22388e+06	1.52388e+06	1.3135e+06	182863	1.25859e+06	1.53554e+06	1.40879e+06	1.40097e+06	138640	0.5476727888866028	0.937565	insig
Anthocyanidin_11	A11	Cyanidin-3-O-glucoside	Cyanidin	754793	698507	698776	717359	32419.3	65252.5	72672.7	56193.1	64706.1	8253.36	4.2139705941004964e-4	11.0864	UP
Anthocyanidin_12	A12	Cyanidin-3-O-rutinoside	Cyanidin	17840.6	7960.2	10284.2	12028.3	5165.93	18.1616	66.8669	44.1235	43.0506	24.3703	0.056707144191872456	279.4	UP
Anthocyanidin_13	A13	Cyanidin-3-O-rutinoside-5-O-glucoside	Cyanidin	877.901	425.871	436.242	580.004	258.038	0	0	0	0	0	0.06009034946873017	inf	UP
Anthocyanidin_14	A14	Cyanidin-3-O-sambubioside	Cyanidin	0	0	0	0	0	64.0404	93.8939	76.3751	78.1031	15.0016	0.01207516633873631	inf	Down
Anthocyanidin_15	A15	Cyanidin-3-O-sophoroside	Cyanidin	926.337	561.194	825.109	770.88	188.515	23.4343	15.1952	15.097	17.9088	4.78549	0.02020498593460396	43.0447	UP
Anthocyanidin_16	A16	Cyanidin-3-O-xyloside	Cyanidin	682.139	419.9	402.685	501.575	156.61	0	0	0	0	0	0.030994379289005298	inf	UP
Anthocyanidin_18	A18	Delphinidin	Delphinidin	41.9778	74.0299	80.5369	65.5149	20.6417	0	0	0	0	0	0.031532772690391335	inf	UP
Anthocyanidin_19	A19	Delphinidin-3,5-O-diglucoside	Delphinidin	90.8174	102.687	132.846	108.783	21.6677	0	0	0	0	0	0.012967816767834517	inf	UP
Anthocyanidin_25	A25	Delphinidin-3-O-arabinoside	Delphinidin	36.3269	39.005	55.4678	43.5999	10.3648	21.0101	35.8358	25.9201	27.5887	7.5524	0.10303956955477467	1.58036	insig
Anthocyanidin_26	A26	Delphinidin-3-O-galactoside	Delphinidin	0	0	771.812	257.271	445.606	0	0	0	0	0	N/A	inf	UP
Anthocyanidin_27	A27	Delphinidin-3-O-glucoside	Delphinidin	56508.6	59104.5	74417.7	63343.6	9677.89	446.465	760.761	714.286	640.504	169.642	0.007832675094175639	98.8965	UP
Anthocyanidin_29	A29	Delphinidin-3-O-rutinoside	Delphinidin	30070.6	16159.2	30398.7	25542.9	8128.14	30.303	44.2442	35.2196	36.589	7.07076	0.03222332929597655	698.103	UP
Anthocyanidin_30	A30	Delphinidin-3-O-sambubioside	Delphinidin	0	0	0	0	0	12.9495	8.18819	12.2279	11.1219	2.56613	0.017286435399656165	0	Down
Anthocyanidin_36	A36	Dihydrokaempferol	flavonoid	726.539	999.005	515.199	746.914	242.546	876.768	416.416	421.448	571.544	264.343	0.44518610679224524	1.30684	insig
Anthocyanidin_37	A37	Dihydromyricetin	flavonoid	29263.4	32437.8	42637.2	34779.5	6987.65	26060.6	14594.6	25524.3	22059.8	6470.66	0.08211983958630822	1.5766	insig
Anthocyanidin_39	A39	Naringenin	flavonoid	320.888	352.239	161.074	278.067	102.524	250.505	145.746	80.1345	158.795	85.9316	0.1995389931063088	1.7511	insig
Anthocyanidin_40	A40	Naringenin-7-O-glucoside	flavonoid	4924.32	3164.18	2704.3	3597.6	1171.75	7373.74	7767.77	4036.41	6392.64	2050.04	0.1275404395113657	0.562772	insig
Anthocyanidin_41	A41	Quercetin-3-O-glucoside	flavonoid	70635.7	55721.4	68298.5	64885.2	8021.66	20404	34834.8	32845.3	29361.4	7820.81	0.00536591407319824	2.20988	UP
Anthocyanidin_42	A42	Rutin	flavonoid	1376.39	1060.7	975.128	1137.4	211.342	144.242	264.264	245.35	217.952	64.5313	0.011575496400322774	5.21859	UP
Anthocyanidin_51	A51	Malvidin-3-O-glucoside	Malvidin	25.6307	17.2338	37.5049	26.7898	10.1851	0	0	0	0	0	0.04495658735580839	inf	UP
Anthocyanidin_61	A61	Pelargonidin-3-O-(6-O-malonyl-beta-D-glucoside)	Pelargonidin	20.3835	13.5721	25.4639	19.8065	5.96683	0	0	0	0	0	0.028944740512025145	inf	UP
Anthocyanidin_68	A68	Pelargonidin-3-O-glucoside	Pelargonidin	14914.2	12338.3	15712.6	14321.7	1763.45	513.131	712.713	601.504	609.116	100.008	0.005348955495838196	23.5123	UP
Anthocyanidin_69	A69	Pelargonidin-3-O-rutinoside	Pelargonidin	5166.5	2169.15	3020.13	3451.93	1544.62	0	0	0	0	0	0.060725936742785695	inf	UP
Anthocyanidin_75	A75	Peonidin	Peonidin	13.3199	22.4876	16.9167	17.5747	4.61913	5.05051	22.022	149.98	59.0176	79.2317	0.460673833654703	0.297788	Down
Anthocyanidin_78	A78	Peonidin-3,5-O-diglucoside	Peonidin	326.942	290.547	282.274	299.921	23.7639	144.242	28.4284	28.6901	67.1203	66.7898	0.017369192067019725	4.46841	UP
Anthocyanidin_79	A79	Peonidin-3-O-(6-O-malonyl-beta-D-glucoside)	Peonidin	7.58829	5.55224	8.66561	7.26872	1.5811	0	0	0	0	0	0.015408228828350419	inf	UP
Anthocyanidin_80	A80	Peonidin-3-O-(6-O-p-coumaroyl)-glucoside	Peonidin	97.2755	23.0846	70.6672	63.6757	37.5863	0	0	0	0	0	0.09916661675933527	inf	UP
Anthocyanidin_81	A81	Peonidin-3-O-5-O-(6-O-coumaroyl)-diglucoside	Peonidin	0	0	0	0	0	0	4.54454	3.79897	2.78117	2.43724	0.1867439456949964	0	Down
Anthocyanidin_86	A86	Peonidin-3-O-glucoside	Peonidin	7769.93	4736.32	6790.37	6432.2	1548.2	305.051	292.292	261.179	286.174	22.5665	0.020484661322480932	22.4766	UP
Anthocyanidin_88	A88	Peonidin-3-O-rutinoside	Peonidin	4540.87	1432.84	1723.25	2565.65	1716.74	11.3737	23.2232	13.7119	16.103	6.27618	0.12370373046445818	159.328	UP
Anthocyanidin_90	A90	Peonidin-3-O-sophoroside	Peonidin	0	0	0	0	0	10.9091	11.7518	14.1472	12.2694	1.67997	0.00619139580144106	0	Down
Anthocyanidin_93	A93	Petunidin-3-O-(6-O-malonyl-beta-D-glucoside)	Petunidin	682.139	581.095	844.848	702.694	133.073	154.141	143.544	183.419	160.368	20.6541	0.017581835864302363	4.38176	UP
Anthocyanidin_97	A97	Petunidin-3-O-galactoside	Petunidin	3935.42	3442.79	5684.96	4354.39	1178.34	94.3434	138.338	183.023	138.568	44.3404	0.024928679578303914	31.4241	UP
Anthocyanidin_98	A98	Petunidin-3-O-glucoside	Petunidin	863.774	696.517	1075.8	878.697	190.081	19.798	29.2292	38.5833	29.2035	9.39269	0.01609716790696886	30.0888	UP
Anthocyanidin_99	A99	Petunidin-3-O-rutinoside	Petunidin	573.158	298.507	629.688	500.451	177.158	0	0	0	0	0	0.0393236681254871	inf	UP

### Sheet: 34 DAAs and 2 DAFs
Supplementary file 2.3. Detected DAAs and DAF in poplar ARs.
Index	Index abbreviation	Compounds	Class	Vso1 (ng/g)	Vso2 (ng/g)	Vso3 (ng/g)	Mean of Vso (ng/g)	Stdev of Vso(ng/g)	S-Vso1 (ng/g)	S-Vso2 (ng/g)	S-Vso3 (ng/g)	Mean of S-Vso (ng/g)	Stdev of S-Vso(ng/g)	Pvalue	Fold_Change	Regulation (Vso vs. S-Vso)
Anthocyanidin_01	A01	Cyanidin-3-(6-O-p-caffeoyl)-glucoside	Cyanidin	193.542	75.8209	250.691	173.351	89.1663	7.61616	0	0	2.53872	4.39719	0.07972049959626935	68.2829	UP
Anthocyanidin_04	A04	Cyanidin-3,5-O-diglucoside	Cyanidin	3693.24	2885.57	3355.7	3311.51	405.644	379.798	121.522	90.2256	197.182	158.923	0.0022107345473585957	16.7942	UP
Anthocyanidin_05	A05	Cyanidin-3-O-(6-O-malonyl-beta-D-glucoside)	Cyanidin	446.014	326.368	485.59	419.324	82.8986	0	0	0	0	0	0.012778690347098587	inf	UP
Anthocyanidin_06	A06	Cyanidin-3-O-(6-O-p-coumaroyl)-glucoside	Cyanidin	23410.7	7084.58	12751.7	14415.7	8289.28	41.8182	67.2673	50.4551	53.1802	12.9415	0.09540815104682564	271.072	UP
Anthocyanidin_08	A08	Cyanidin-3-O-arabinoside	Cyanidin	51.0595	27.2637	41.6502	39.9911	11.9844	0	0	0	0	0	0.028654700522915213	inf	UP
Anthocyanidin_100	A100	Petunidin-3-O-sambubioside	Petunidin	22.1998	11.7015	38.8867	24.2627	13.7095	0	0	0	0	0	0.09197807960423496	inf	UP
Anthocyanidin_11	A11	Cyanidin-3-O-glucoside	Cyanidin	754793	698507	698776	717359	32419.3	65252.5	72672.7	56193.1	64706.1	8253.36	4.2139705941004964e-4	11.0864	UP
Anthocyanidin_12	A12	Cyanidin-3-O-rutinoside	Cyanidin	17840.6	7960.2	10284.2	12028.3	5165.93	18.1616	66.8669	44.1235	43.0506	24.3703	0.056707144191872456	279.4	UP
Anthocyanidin_13	A13	Cyanidin-3-O-rutinoside-5-O-glucoside	Cyanidin	877.901	425.871	436.242	580.004	258.038	0	0	0	0	0	0.06009034946873017	inf	UP
Anthocyanidin_14	A14	Cyanidin-3-O-sambubioside	Cyanidin	0	0	0	0	0	64.0404	93.8939	76.3751	78.1031	15.0016	0.01207516633873631	inf	Down
Anthocyanidin_15	A15	Cyanidin-3-O-sophoroside	Cyanidin	926.337	561.194	825.109	770.88	188.515	23.4343	15.1952	15.097	17.9088	4.78549	0.02020498593460396	43.0447	UP
Anthocyanidin_16	A16	Cyanidin-3-O-xyloside	Cyanidin	682.139	419.9	402.685	501.575	156.61	0	0	0	0	0	0.030994379289005298	inf	UP
Anthocyanidin_18	A18	Delphinidin	Delphinidin	41.9778	74.0299	80.5369	65.5149	20.6417	0	0	0	0	0	0.031532772690391335	inf	UP
Anthocyanidin_19	A19	Delphinidin-3,5-O-diglucoside	Delphinidin	90.8174	102.687	132.846	108.783	21.6677	0	0	0	0	0	0.012967816767834517	inf	UP
Anthocyanidin_26	A26	Delphinidin-3-O-galactoside	Delphinidin	0	0	771.812	257.271	445.606	0	0	0	0	0	N/A	inf	UP
Anthocyanidin_27	A27	Delphinidin-3-O-glucoside	Delphinidin	56508.6	59104.5	74417.7	63343.6	9677.89	446.465	760.761	714.286	640.504	169.642	0.007832675094175639	98.8965	UP
Anthocyanidin_29	A29	Delphinidin-3-O-rutinoside	Delphinidin	30070.6	16159.2	30398.7	25542.9	8128.14	30.303	44.2442	35.2196	36.589	7.07076	0.03222332929597655	698.103	UP
Anthocyanidin_30	A30	Delphinidin-3-O-sambubioside	Delphinidin	0	0	0	0	0	12.9495	8.18819	12.2279	11.1219	2.56613	0.017286435399656165	0	Down
Anthocyanidin_41	A41	Quercetin-3-O-glucoside	flavonoid	70635.7	55721.4	68298.5	64885.2	8021.66	20404	34834.8	32845.3	29361.4	7820.81	0.00536591407319824	2.20988	UP
Anthocyanidin_42	A42	Rutin	flavonoid	1376.39	1060.7	975.128	1137.4	211.342	144.242	264.264	245.35	217.952	64.5313	0.011575496400322774	5.21859	UP
Anthocyanidin_51	A51	Malvidin-3-O-glucoside	Malvidin	25.6307	17.2338	37.5049	26.7898	10.1851	0	0	0	0	0	0.04495658735580839	inf	UP
Anthocyanidin_61	A61	Pelargonidin-3-O-(6-O-malonyl-beta-D-glucoside)	Pelargonidin	20.3835	13.5721	25.4639	19.8065	5.96683	0	0	0	0	0	0.028944740512025145	inf	UP
Anthocyanidin_68	A68	Pelargonidin-3-O-glucoside	Pelargonidin	14914.2	12338.3	15712.6	14321.7	1763.45	513.131	712.713	601.504	609.116	100.008	0.005348955495838196	23.5123	UP
Anthocyanidin_69	A69	Pelargonidin-3-O-rutinoside	Pelargonidin	5166.5	2169.15	3020.13	3451.93	1544.62	0	0	0	0	0	0.060725936742785695	inf	UP
Anthocyanidin_75	A75	Peonidin	Peonidin	13.3199	22.4876	16.9167	17.5747	4.61913	5.05051	22.022	149.98	59.0176	79.2317	0.460673833654703	0.297788	Down
Anthocyanidin_78	A78	Peonidin-3,5-O-diglucoside	Peonidin	326.942	290.547	282.274	299.921	23.7639	144.242	28.4284	28.6901	67.1203	66.7898	0.017369192067019725	4.46841	UP
Anthocyanidin_79	A79	Peonidin-3-O-(6-O-malonyl-beta-D-glucoside)	Peonidin	7.58829	5.55224	8.66561	7.26872	1.5811	0	0	0	0	0	0.015408228828350419	inf	UP
Anthocyanidin_80	A80	Peonidin-3-O-(6-O-p-coumaroyl)-glucoside	Peonidin	97.2755	23.0846	70.6672	63.6757	37.5863	0	0	0	0	0	0.09916661675933527	inf	UP
Anthocyanidin_81	A81	Peonidin-3-O-5-O-(6-O-coumaroyl)-diglucoside	Peonidin	0	0	0	0	0	0	4.54454	3.79897	2.78117	2.43724	0.1867439456949964	0	Down
Anthocyanidin_86	A86	Peonidin-3-O-glucoside	Peonidin	7769.93	4736.32	6790.37	6432.2	1548.2	305.051	292.292	261.179	286.174	22.5665	0.020484661322480932	22.4766	UP
Anthocyanidin_88	A88	Peonidin-3-O-rutinoside	Peonidin	4540.87	1432.84	1723.25	2565.65	1716.74	11.3737	23.2232	13.7119	16.103	6.27618	0.12370373046445818	159.328	UP
Anthocyanidin_90	A90	Peonidin-3-O-sophoroside	Peonidin	0	0	0	0	0	10.9091	11.7518	14.1472	12.2694	1.67997	0.00619139580144106	0	Down
Anthocyanidin_93	A93	Petunidin-3-O-(6-O-malonyl-beta-D-glucoside)	Petunidin	682.139	581.095	844.848	702.694	133.073	154.141	143.544	183.419	160.368	20.6541	0.017581835864302363	4.38176	UP
Anthocyanidin_97	A97	Petunidin-3-O-galactoside	Petunidin	3935.42	3442.79	5684.96	4354.39	1178.34	94.3434	138.338	183.023	138.568	44.3404	0.024928679578303914	31.4241	UP
Anthocyanidin_98	A98	Petunidin-3-O-glucoside	Petunidin	863.774	696.517	1075.8	878.697	190.081	19.798	29.2292	38.5833	29.2035	9.39269	0.01609716790696886	30.0888	UP
Anthocyanidin_99	A99	Petunidin-3-O-rutinoside	Petunidin	573.158	298.507	629.688	500.451	177.158	0	0	0	0	0	0.0393236681254871	inf	UP

### Sheet: 19 Anthocyanins
Supplementary file 2.4. 19 absolute quantified anthocyanins.
Index	Index abbreviation	Compounds	Class	Vso1 (ng/g)	Vso2 (ng/g)	Vso3 (ng/g)	Mean of Vso (ng/g)	Stdev of Vso(ng/g)	S-Vso1 (ng/g)	S-Vso2 (ng/g)	S-Vso3 (ng/g)	Mean of S-Vso (ng/g)	Stdev of S-Vso(ng/g)	Pvalue	Fold_Change	Regulation (Vso vs. S-Vso)
Anthocyanidin_04	A04	Cyanidin-3,5-O-diglucoside	Cyanidin	3693.24	2885.57	3355.7	3311.51	405.644	379.798	121.522	90.2256	197.182	158.923	0.0022107345473585957	16.7942	UP
Anthocyanidin_05	A05	Cyanidin-3-O-(6-O-malonyl-beta-D-glucoside)	Cyanidin	446.014	326.368	485.59	419.324	82.8986	0	0	0	0	0	0.012778690347098587	inf	UP
Anthocyanidin_08	A08	Cyanidin-3-O-arabinoside	Cyanidin	51.0595	27.2637	41.6502	39.9911	11.9844	0	0	0	0	0	0.028654700522915213	inf	UP
Anthocyanidin_11	A11	Cyanidin-3-O-glucoside	Cyanidin	754793	698507	698776	717359	32419.3	65252.5	72672.7	56193.1	64706.1	8253.36	4.2139705941004964e-4	11.0864	UP
Anthocyanidin_14	A14	Cyanidin-3-O-sambubioside	Cyanidin	0	0	0	0	0	64.0404	93.8939	76.3751	78.1031	15.0016	0.01207516633873631	inf	Down
Anthocyanidin_15	A15	Cyanidin-3-O-sophoroside	Cyanidin	926.337	561.194	825.109	770.88	188.515	23.4343	15.1952	15.097	17.9088	4.78549	0.02020498593460396	43.0447	UP
Anthocyanidin_16	A16	Cyanidin-3-O-xyloside	Cyanidin	682.139	419.9	402.685	501.575	156.61	0	0	0	0	0	0.030994379289005298	inf	UP
Anthocyanidin_18	A18	Delphinidin	Delphinidin	41.9778	74.0299	80.5369	65.5149	20.6417	0	0	0	0	0	0.031532772690391335	inf	UP
Anthocyanidin_19	A19	Delphinidin-3,5-O-diglucoside	Delphinidin	90.8174	102.687	132.846	108.783	21.6677	0	0	0	0	0	0.012967816767834517	inf	UP
Anthocyanidin_26	A26	Delphinidin-3-O-galactoside	Delphinidin	0	0	771.812	257.271	445.606	0	0	0	0	0	N/A	inf	UP
Anthocyanidin_27	A27	Delphinidin-3-O-glucoside	Delphinidin	56508.6	59104.5	74417.7	63343.6	9677.89	446.465	760.761	714.286	640.504	169.642	0.007832675094175639	98.8965	UP
Anthocyanidin_29	A29	Delphinidin-3-O-rutinoside	Delphinidin	30070.6	16159.2	30398.7	25542.9	8128.14	30.303	44.2442	35.2196	36.589	7.07076	0.03222332929597655	698.103	UP
Anthocyanidin_30	A30	Delphinidin-3-O-sambubioside	Delphinidin	0	0	0	0	0	12.9495	8.18819	12.2279	11.1219	2.56613	0.017286435399656165	0	Down
Anthocyanidin_51	A51	Malvidin-3-O-glucoside	Malvidin	25.6307	17.2338	37.5049	26.7898	10.1851	0	0	0	0	0	0.04495658735580839	inf	UP
Anthocyanidin_68	A68	Pelargonidin-3-O-glucoside	Pelargonidin	14914.2	12338.3	15712.6	14321.7	1763.45	513.131	712.713	601.504	609.116	100.008	0.005348955495838196	23.5123	UP
Anthocyanidin_75	A75	Peonidin	Peonidin	13.3199	22.4876	16.9167	17.5747	4.61913	5.05051	22.022	149.98	59.0176	79.2317	0.460673833654703	0.297788	Down
Anthocyanidin_78	A78	Peonidin-3,5-O-diglucoside	Peonidin	326.942	290.547	282.274	299.921	23.7639	144.242	28.4284	28.6901	67.1203	66.7898	0.017369192067019725	4.46841	UP
Anthocyanidin_86	A86	Peonidin-3-O-glucoside	Peonidin	7769.93	4736.32	6790.37	6432.2	1548.2	305.051	292.292	261.179	286.174	22.5665	0.020484661322480932	22.4766	UP
Anthocyanidin_98	A98	Petunidin-3-O-glucoside	Petunidin	863.774	696.517	1075.8	878.697	190.081	19.798	29.2292	38.5833	29.2035	9.39269	0.01609716790696886	30.0888	UP
