## Supplementary file 3 for "Why the adventitious roots of poplar are so colorful: RNAseq and metabolomic analysis reveal flavonols, flavones, and anthocyanins accumulation in canker pathogens-induced adventitious roots in poplar"

### Sheet: Sheet1
Supplementary file 3.Validition of the contents of anthocyanin metabolites in poplar ARs
Index	Compounds	Class	Q1 (Da)	Q3 (Da)	Molecular Weight	Ion mode	Ionization model	Formula	Vso7	Vso8	Vso9	Mean	Stdev	cpd_ID	CAS	kegg_map	RT	CAS	Equation	r	Weighting	LLOQ	ULOQ
Anthocyanidin_04	Cyanidin-3,5-O-diglucoside	Cyanidin	611.2	287.1	611.1612099	Positive	[M]+	C27H31O16+	5.64103	5.89724	3.25756	4.93194	1.4557	C08639	20905-74-2	ko00942	5.88	20905-74-2	y = 6.64838e4 x + 2877.15919	0.99996	1 / x	1	5000
Anthocyanidin_05	Cyanidin-3-O-(6-O-malonyl-beta-D-glucoside)	Cyanidin	535.1	287.1	535.1087804	Positive	[M]+	C24H23O14+	1.16023	0.846273	0.0814509	0.695985	0.55487	C12643	171828-62-9	ko00942	10.86	171828-62-9	y = 6.72439e4 x + 14040.42554	0.99768	1 / x	2	5000
Anthocyanidin_105	Procyanidin B1	Procyanidin	579.1	427.1	578.1424263	Positive	[M+H]+	C30H26O12	5951.46	6303.6	6723.98	6326.34	386.764	-	20315-25-7	-	4.17	20315-25-7	y = 4234.93800 x + 23.11847	0.99966	1 / x	2	5000
Anthocyanidin_106	Procyanidin B2	Procyanidin	579.1	427.1	578.1424263	Positive	[M+H]+	C30H26O12	160.157	259.293	205.514	208.321	49.6276	C17639	29106-49-8	-	5.99	29106-49-8	y = 3169.57172 x - 247.95494	0.99992	1 / x	5	5000
Anthocyanidin_107	Procyanidin B3	Procyanidin	579.1	427.1	578.1424263	Positive	[M+H]+	C30H26O12	4662.26	4217.29	3855.76	4245.11	403.969	-	23567-23-9	-	3.78	23567-23-9	y = 4956.79071 x + 354.16889	0.99976	1 / x	2	5000
Anthocyanidin_109	Procyanidin B4	Procyanidin	579.1	291.1	578.1424263	Positive	[M+H]+	C30H26O12	148.915	175.893	129.739	151.515	23.1868	-	29106-51-2	-	4.85	29106-51-2	y = 4478.89089 x - 201.40360	0.9992	1 / x	5	5000
Anthocyanidin_11	Cyanidin-3-O-glucoside	Cyanidin	449.1	287.1	449.1083865	Positive	[M]+	C21H21O11+	4475.51	5462.43	2407.58	4115.17	1558.97	C08604	47705-70-4	ko00942,ko01110	8.07	47705-70-4	y = 1.08425e5 x + 1.13702e5	0.99904	1 / x	5	5000
Anthocyanidin_15	Cyanidin-3-O-sophoroside	Cyanidin	611.2	287.15	611.1612099	Positive	[M]+	C27H31O16+	1.10975	1.60609	0.328965	1.01493	0.643819	C16306	38820-68-7	ko00942	7.48	38820-68-7	y = 5.69951e4 x + 12283.84072	0.99793	1 / x	1	5000
Anthocyanidin_16	Cyanidin-3-O-xyloside	Cyanidin	419.1	287.1	419.0978218	Positive	[M]+	C20H19O10+	1.93894	2.31065	0.961092	1.73689	0.697096	-	29761-24-8	-	10.33	29761-24-8	y = 7.82055e4 x + 29432.11956	0.9972	1 / x	5	5000
Anthocyanidin_27	Delphinidin-3-O-glucoside	Delphinidin	465.1	303.1	465.1033011	Positive	[M]+	C21H21O12+	50.4547	47.0148	15.6808	37.7168	19.1611	C12138	50986-17-9	ko00942,ko01110	7.03	50986-17-9	y = 1.12490e5 x + 1.22586e5	0.99488	1 / x	5	5000
Anthocyanidin_29	Delphinidin-3-O-rutinoside	Delphinidin	611.1	303.1	611.1612099	Positive	[M]+	C27H31O16+	36.5422	37.8888	17.304	30.5784	11.5156	C16315	15674-58-5	ko00942	7.65	15674-58-5	y = 3.59717e4 x - 12170.32482	0.99981	1 / x	5	5000
Anthocyanidin_39	Naringenin	flavonoid	273	153.1	272.0684735	Positive	[M+H]+	C15H12O5	0.766161	0.56708	0.968825	0.767355	0.200875	C00509	480-41-2	ko00941,ko00943,ko01100,ko01110	13.21	480-41-2	y = 3.20719e4 x + 6198.77908	0.99907	1 / x	5	5000
Anthocyanidin_41	Quercetin-3-O-glucoside	flavonoid	465.1	303.1	464.0954761	Positive	[M+H]+	C21H20O12	80.7916	104.809	145.971	110.524	32.9635	C05623	21637-25-2	ko00944,ko01100,ko01110	11.80	21637-25-2	y = 5481.66412 x + 3390.68256	0.99069	1 / x	50	5000
Anthocyanidin_68	Pelargonidin-3-O-glucoside	Pelargonidin	433.2	271.1	433.1134719	Positive	[M]+	C21H21O10+	24.6768	24.2839	8.4576	19.1394	9.25281	C12137	47684-27-5	ko00942,ko01100,ko01110	9.04	47684-27-5	y = 1.27953e5 x + 26967.49325	0.99878	1 / x	5	5000
Anthocyanidin_86	Peonidin-3-O-glucoside	Peonidin	463.3	301.1	463.1240366	Positive	[M]+	C22H23O11+	27.5524	35.5251	11.0371	24.7049	12.4899	C12141	68795-37-9	ko00942	9.65	68795-37-9	y = 2.25493e5 x + 9.68021e4	0.99681	1 / x	2	5000
Anthocyanidin_98	Petunidin-3-O-glucoside	Petunidin	479.1	317.1	479.1189512	Positive	[M]+	C22H23O12+	2.53	2.6088	0.838672	1.99249	1.00001	C12139	6988-81-4	ko00942	8.72	6988-81-4	y = 1.04768e5 x + 15417.47040	0.9978	1 / x	5	5000
