## Supplementary file 4 for "Why the adventitious roots of poplar are so colorful: RNAseq and metabolomic analysis reveal flavonols, flavones, and anthocyanins accumulation in canker pathogens-induced adventitious roots in poplar"

### Sheet: Sheet1
Supplementary file 4. Primer sequences used in this study.
Experiment	Genes	Function	Forward primer sequence (5'-3')	Reverse primer sequence (5'-3')	Length of product (nt)
Color formation in sunlight-exposed poplar ARs	PAYG008787	LHCA1(Chlorophyll a-b binding protein 6A)	AGCACCAACGTAGCATGGAG	GATGAGAACGTCCCCGATGT	257
	novel.1848	LHCA3(Chlorophyll a-b binding protein 8)	TCACTCTTGCCTGTTTGGGG	TGTGTACCCGAGCACATACC	187
	PAYG020586	LHCA4(Chlorophyll a-b binding protein 4)	AAGTCGAGGTTTCTCGCTGG	GCAGTAGCATTCCTGCAACG	277
	PAYG001822	LHCB1(Chlorophyll a-b binding protein 40)	GTGCGGTTGAGGGTTACAGA	AGGTGGTCAGCAAGGTTCTC	232
	PAYG023951	LHCB6(Chlorophyll a-b binding protein CP24 10A)	TGGGGTCTTCTTTCTTGCGA	ATTTGAGGAACGCTGGGTCC	252
	PAYG038890	psbO(Oxygen-evolving enhancer protein 1)	AGGAGATGAGGAGGAACTGCT	TGAGCATACCAGATGCCCTG	198
	PAYG027015	psaO(Photosystem I subunit O)	TTGTAGGGTTAGGCAGTGGC	ATGCTCTCGAAGAAGAGCCC	274
	PAYG019973	psaH(Photosystem I reaction center subunit VI)	AAAGGCCTTGGTGGTAGCTC	GCCGCCTCCCAATATCAAGA	288
	PAYG003367	petF(Ferredoxin-2)	ACCAGCTGTGACAAGCCTAC	ACGATCTTGCCAGCACATGA	252
	PAYG000107	FG2(Anthocyanidin 3-O-glucosyltransferase)	TGTGTTCTTCGATCACGGTCA	CGAGAAGTCTCGAGCCTGAA	232
	PAYG008296	IF7MAT(Phenolic glucoside malonyltransferase 1)	TTGTAGAGCCCGTTTGGACC	TGCTCCATCAAGGACTGATCC	178
	PAYG000106	FG2(Anthocyanidin 3-O-glucosyltransferase)	GCACGCATCAAGTCCTCTCT	TTGTCTCTGCGGTGCTGTTA	109
	PAYG014565	FG2(Anthocyanidin 3-O-glucosyltransferase)	TGGAACTCACTGAGAGGGTCA	ACCAGTGCTTCAATCAGCGA	136
	PAYG019609	ANS(Probable 2-oxoglutarate-dependent dioxygenase At5g05600)	TGATGATCATGCCCTCCGTG	GGGCGAATGAAAGAACTGCC	148
	PAYG026294	FLS(Flavonol synthase/flavanone 3-hydroxylase)	ACACTTGGGGTAGAGGCTCA	TTGAGGAAGAGGACCCACCA	279
	PAYG030374	FLS(Flavonol synthase/flavanone 3-hydroxylase)	GCAGGGCGTTGGTCAGAAAT	AAGAAGGAGGGTTTTCGGGC	209
	PAYG025299	LAR(Leucoanthocyanidin reductase)	TGCTGCTGCTAGAGAGATGC	GTGCCATTCTTGTTCGCAGG	234
	PAYG028970	HCT(Shikimate O-hydroxycinnamoyltransferase)	ACAGAAGACGGTGCAGTCAG	ATCCAGGGCTGATCTCAGGT	300
	PAYG030937	BZ1(Anthocyanidin 3-O-glucosyltransferase 2)	AGGCCATGGAGGTAGCTGTA	TGAGCAGAAAGTGAGGCAGG	151
	PAYG004607	Root phototropism protein 2	AGAATGAGCTCGAGAAGCGA	GCTGCAGAATATGATGATCCCT	202
	PAYG014719	Early light-induced protein 1	AGTCATGCAGACAGTCCTTGC	TGGCTCAGGAGTAGAACCTGAC	190
	PAYG014720	Early light-induced protein 1	CGAGCTGGATGACCGGAATA	TGCAGCGACAAAGCCTATCA	148
	PAYG014721	Early light-induced protein 1	CCGAGCTGGATGACCAGAAT	CTGGTGCGGGTCCACTAAAT	105
	PAYG035595	MYB75(Transcription factor MYB113)	AACAGTATCGCCACCTTCCG	TGAACCTGCAGAACCCAGAC	118
	PAYG035597	MYB75(Transcription factor MYB113)	TGCGGATGAAGCTGAAAGGA	GAACCAGAACCCAGACGACA	108
	PAYG024925	SPL(Squamosa promoter-binding protein 1)	GTTCCATGCCAAAGCTCCCT	CTTTTCCTACGCCGTTCATTGT	153
	PAYG000126	WAT1-related protein At4g30420	TTTAGCCCTGGAAGCGACAA	GCCAGTCCAATTCCCGCATA	260
	novel.545	Lignin-forming anionic peroxidase	GCTCTGAACAGACCTCAGAACT	AGTGATCTGCAGCAACTCTGT	193
	novel.439	Lignin-forming anionic peroxidase	GGGGTTTGCCACACACTCAT	TGAGCAAACTCCCTCGTTCA	209
	PAYG015804	Ethylene-responsive transcription factor ERF017	GCCATCCTCGTCAGTGTCAT	CCGGTGGATTGTCAGGGAAA	239
Light-induced color formation in shaded poplar ARs	PAYG030374	FLS(Flavonol synthase/flavanone 3-hydroxylase0	GCAGGGCGTTGGTCAGAAAT	AAGAAGGAGGGTTTTCGGGC	209
	PAYG026669	ANS(Probable 2-oxoglutarate-dependent dioxygenase AOP1.2)	ATTGGCGGTGACGCTCATAC	AGTGCATCTCCCGCCATTAC	149
	PAYG018199	ANS(Probable 2-oxoglutarate-dependent dioxygenase AOP1.2)	GTGGACACCAAGGATGGCAA	TGTTGAAAGCAAACAGCCCC	175
	PAYG035596	MYB113(Transcription factor MYB113)	TCTGGGTTCTGGTTTCGCAG	AAAAAGAAATGCCAGCCCAGC	134
	PAYG007639	bHLH(Transcription factor ORG2)	CCATAAGCCATGAACAGTACAGC	TTTGATCGGCTGCAGGAAGT	243
	PAYG031606	bHLH(Transcription factor ORG2)	GCTTGATCGCTCCACCTCATT	TCATGCCATCGGAAGCTGGA	158
	PAYG017891	bHLH(Transcription factor UNE10)	GGTGTTGGGTTTACTTCCACTTC	TGCAGCCCTGCTTCGTCTAT	198
	PAYG025818	WD40(U-box domain-containing protein 21)	GGCATTAGGTGTTCTGGACC	TGAAGCCAAACCTGACACTC	121
	PAYG012381	WD40(U-box domain-containing protein 28)	CTGCCCTCCTTGCTGTCTTA	ACCAATTCGAGCAAGAACCCT	139
	PAYG018605	WD40(U-box domain-containing protein 29)	GGAGCAACGGAGTGACAAAAG	CCAACATTCTTACACCCACGTCT	121
	PAYG019609	ANS(Probable 2-oxoglutarate-dependent dioxygenase At5g05600)	TGATGATCATGCCCTCCGTG	GGGCGAATGAAAGAACTGCC	148
	PAYG000106	FG2(Anthocyanidin 3-O-glucosyltransferase)	GCACGCATCAAGTCCTCTCT	TTGTCTCTGCGGTGCTGTTA	109
	PAYG024925	SPL(Squamosa promoter-binding protein 1)	GTTCCATGCCAAAGCTCCCT	CTTTTCCTACGCCGTTCATTGT	153
	PAYG030937	BZ1(Anthocyanidin 3-O-glucosyltransferase 2)	AGGCCATGGAGGTAGCTGTA	TGAGCAGAAAGTGAGGCAGG	151
Internal reference gene	Potri.010G253500	V-type proton ATPase catalytic subunit A (VHA-A)	CGGGAAGTGCTCCAAAGAGA	GCCTGGTTGGCCAAATTACAG	224
